# TAD hierarchy restricts poised LTR activation and loss of TAD hierarchy promotes LTR co-option in cancer

**DOI:** 10.1101/2024.05.31.596845

**Authors:** Elissa W. P. Wong, Merve Sahin, Rui Yang, UkJin Lee, Yingqian A. Zhan, Rohan Misra, Fanny Tomas, Nawaf Alomran, Alexander Polyzos, Cindy J. Lee, Tuan Trieu, Alexander M. Fundichely, Thomas Wiesner, Andrew Rosowicz, Shuyuan Cheng, Christina Liu, Morgan Lallo, Taha Merghoub, Pierre-Jacques Hamard, Richard Koche, Ekta Khurana, Effie Apostolou, Deyou Zheng, Yu Chen, Christina S. Leslie, Ping Chi

**Affiliations:** Human Oncology and Pathogenesis Program, Memorial Sloan Kettering Cancer Center, New York, NY, USA; Computational and Systems Biology Program, Memorial Sloan Kettering Cancer Center, New York, NY, USA; Tri-Institutional Training Program in Computational Biology and Medicine, New York, NY, USA; Weill Cornell Graduate School of Medical Science, Weill Cornell Medicine, New York, NY, USA; Center for Epigenetics Research, Memorial Sloan Kettering Cancer Center, New York, NY, USA; Department of Genetics, Albert Einstein College of Medicine, Bronx, NY, USA; Sandra and Edward Meyer Cancer Center, Weill Cornell Medicine, New York, NY, USA; Institute for Computational Biomedicine, Weill Cornell Medicine, New York, NY, USA; Department of Physiology and Biophysics, Weill Cornell Medicine, New York, NY, USA; Englander Institute for Precision Medicine, Weill Cornell Medicine, New York, NY, USA; Department of Dermatology, Medical University of Vienna, Vienna, Austria. Current address; Department of Pathology, Medical University of Vienna, Vienna, Austria. Current address; Icahn School of Medicine at Mount Sinai, New York, NY, USA. Current address; Molecular Pharmacology Program, Sloan Kettering Institute, Memorial Sloan Kettering Cancer Center, New York, NY, USA; Yale University School of Medicine, New Haven, CT, USA; Parker Institute for Cancer Immunotherapy, Memorial Sloan Kettering Cancer Center, New York, NY, USA; Department of Pharmacology and Edward Meyer Cancer Center and Ludwig Collaborative and Swim Across America Laboratory, Weill Cornell Medicine, New York, NY, USA. Current address; Sanford I. Weill Department of Medicine, Weill Cornell Medical College, New York, NY, USA. Current address; Sanford I. Weill Department of Medicine, Weill Cornell Medical College, New York, NY, USA; The Saul R. Korey Department of Neurology, Albert Einstein College of Medicine, Bronx, NY, USA; Dominick P. Purpura Department of Neuroscience, Albert Einstein College of Medicine, Bronx, NY, USA; Louis V. Gerstner, Jr. Graduate School of Biomedical Sciences, Memorial Sloan Kettering Cancer Center, New York, NY, USA; Department of Medicine, Memorial Sloan Kettering Cancer Center, New York, NY, USA

## Abstract

Transposable elements (TEs) are abundant in the human genome, and they provide the sources for genetic and functional diversity. The regulation of TEs expression and their functional consequences in physiological conditions and cancer development remain to be fully elucidated. Previous studies suggested TEs are repressed by DNA methylation and chromatin modifications. The effect of 3D chromatin topology on TE regulation remains elusive. Here, by integrating transcriptome and 3D genome architecture studies, we showed that haploinsufficient loss of *NIPBL* selectively activates alternative promoters at the long terminal repeats (LTRs) of the TE subclasses. This activation occurs through the reorganization of topologically associating domain (TAD) hierarchical structures and recruitment of proximal enhancers. These observations indicate that TAD hierarchy restricts transcriptional activation of LTRs that already possess open chromatin features. In cancer, perturbation of the hierarchical chromatin topology can lead to co-option of LTRs as functional alternative promoters in a context-dependent manner and drive aberrant transcriptional activation of novel oncogenes and other divergent transcripts. These data uncovered a new layer of regulatory mechanism of TE expression beyond DNA and chromatin modification in human genome. They also posit the TAD hierarchy dysregulation as a novel mechanism for alternative promoter-mediated oncogene activation and transcriptional diversity in cancer, which may be exploited therapeutically.
