## Supplementary table 5 for "TAD hierarchy restricts poised LTR activation and loss of TAD hierarchy promotes LTR co-option in cancer"

### Sheet: Cloning
Supplementary Table 5. Primer list.
Application	shRNA name	Primer name	Sequence (5' to 3')	Transcript ID
shRNA cloning	shLuc	shLuc_S	CCGGCAAATCACAGAATCGTCGTATCTCGAGATACGACGATTCTGTGATTTGTTTTT	M15077.1
		shLuc_AS	AATTAAAAACAAATCACAGAATCGTCGTATCTCGAGATACGACGATTCTGTGATTTG
	shNIPBL_#1	shNIPBL_6594S	CCGGCCACTAAATGTAGTACGCAAACTCGAGTTTGCGTACTACATTTAGTGGTTTTTG	Human NM_133433.3
		shNIPBL_6594AS	AATTCAAAAACCACTAAATGTAGTACGCAAACTCGAGTTTGCGTACTACATTTAGTGG
	shNIPBL_#2	shNIPBL_4381S	CCGGGTTATGGAGAGACCTTATTATCTCGAGATAATAAGGTCTCTCCATAACTTTTTG	Human NM_133433.3
		shNIPBL_4381AS	AATTCAAAAAGTTATGGAGAGACCTTATTATCTCGAGATAATAAGGTCTCTCCATAAC
Application		Primer name	Sequence (5' to 3')
sgTelomere(F+E) mcherry removal		ExCherry_NheI	CGC TAG CCC ACC ATG ACC GA
		ExCherry_puro_EcoRI	CA GAATTC TTA CTTGCGGGTCATGCACCAGG
Application	Target	Primer name	Sequence (5' to 3')	Note
CRISPRi sgRNA cloning	N/A	FE_AS	CTAGTA CTCGAGAAAAAAAGCACCGACTCGGTGCCAC
	GFP	GFP_sg1s_FE	GGAGAA CCACCTTGTTG GGGCGAGGAGCTGTTCACCG GTTTAAGAGCTATGCTGGAAACAGCA	sgGFP_#1
		GFP_sg2s_FE	GGAGAA CCACCTTGTTG GAGCTGGACGGCGACGTAAA GTTTAAGAGCTATGCTGGAAACAGCA	sgGFP_#2
	NIPBL	NIPBL_sg2S_FE	GGAGAA CCACCTTGTTG GCAGGAATGACTCCCTCCGC GTTTAAGAGCTATGCTGGAAACAGCA	sgNIPBL_#1
		NIPBL_sg12S_FE	GGAGAA CCACCTTGTTG GGGGAACATGTAGAGCCGGG GTTTAAGAGCTATGCTGGAAACAGCA	sgNIPBL_#2
	ALKATI TSS	ALKint19_sg2S_FE	GGAGAA CCACCTTGTTG G CCCACGTGAACGAGGGAGGG GTTTAAGAGCTATGCTGGAAACAGCA
		ALKint19_sg3S_FE	GGAGAA CCACCTTGTTG G TGGCCCTTGAAGCACTACAC GTTTAAGAGCTATGCTGGAAACAGCA
	ALK intron 4	ALKint4_sg1S_FE	GGAGAA CCACCTTGTTG G ACAAGCACAATATCCCCAGG GTTTAAGAGCTATGCTGGAAACAGCA
		ALKInt4_sg2S_FE	GGAGAA CCACCTTGTTG G TCTTTCTTGCATCCGGAGGA GTTTAAGAGCTATGCTGGAAACAGCA
		ALKInt4_sg3S_FE	GGAGAA CCACCTTGTTG G ACAAGCACAATATCCCCAGG GTTTAAGAGCTATGCTGGAAACAGCA
	ALK 5'Upstream	ALK5Up_sg1S_FE	GGAGAA CCACCTTGTTG G TCTGCCACACAGTCGGACGT GTTTAAGAGCTATGCTGGAAACAGCA
		ALK5Up_sg2S_FE	GGAGAA CCACCTTGTTG GGGCACAGTCATCCGCAACA GTTTAAGAGCTATGCTGGAAACAGCA
		ALK5Up_sg3S_FE	GGAGAA CCACCTTGTTG G TTAGAGCCTGATGCAGCCGC GTTTAAGAGCTATGCTGGAAACAGCA
	ALK intron 1	ALKint1_sg1S_FE	GGAGAA CCACCTTGTTG G ATGTCACATGATATTCACCG GTTTAAGAGCTATGCTGGAAACAGCA
		ALKint1_sg2S_FE	GGAGAA CCACCTTGTTG G ATCCACATGAGGTGCTGCTA GTTTAAGAGCTATGCTGGAAACAGCA
		ALKint1_sg3S_FE	GGAGAA CCACCTTGTTG G ATTATCTGGACGAGATGAAT GTTTAAGAGCTATGCTGGAAACAGCA
	CLIP4 TSS	CLIP4_2_sg1S_FE	GGAGAA CCACCTTGTTG G CTGTCAGAGTTCACGACTTT GTTTAAGAGCTATGCTGGAAACAGCA
		CLIP4_2_sg2S_FE	GGAGAA CCACCTTGTTG G CAGATGATCGGGCGCACGCG GTTTAAGAGCTATGCTGGAAACAGCA
		CLIP4_2_sg3S_FE	GGAGAA CCACCTTGTTG G AAAGTTGGGCCGTCCGTCAG GTTTAAGAGCTATGCTGGAAACAGCA
		CLIP4_2_sg4S_FE	GGAGAA CCACCTTGTTG GATTGTGACCAGGTCATATC GTTTAAGAGCTATGCTGGAAACAGCA
		CLIP4_2_sg5S_FE	GGAGAA CCACCTTGTTG G AGGCTACTCCTGATATGACC GTTTAAGAGCTATGCTGGAAACAGCA
		CLIP4_2_sg6S_FE	GGAGAA CCACCTTGTTG GTCTCTTTCCTCTCCGCACT GTTTAAGAGCTATGCTGGAAACAGCA
	CLIP4 enhancer 1	CLIP4_1_sg1S_FE	GGAGAA CCACCTTGTTG G TGGCCATCATTAAGCGAAAC GTTTAAGAGCTATGCTGGAAACAGCA
		CLIP4_1_sg2S_FE	GGAGAA CCACCTTGTTG G ATTCAGATCCCAGGCGGGAC GTTTAAGAGCTATGCTGGAAACAGCA
		CLIP4_1_sg3S_FE	GGAGAA CCACCTTGTTG GTGTGTTGATTAAATGGGCC GTTTAAGAGCTATGCTGGAAACAGCA
		CLIP4_1_sg4S_FE	GGAGAA CCACCTTGTTG GTACATATAGGATTTGATTC GTTTAAGAGCTATGCTGGAAACAGCA
		CLIP4_1_sg5S_FE	GGAGAA CCACCTTGTTG G TGCTTCTGGAGGCGTCTTAT GTTTAAGAGCTATGCTGGAAACAGCA
	CLIP4 enhancer 2	CLIP4_3_sg1S_FE	GGAGAA CCACCTTGTTG GGGTACCAGCACCTAGTTAC GTTTAAGAGCTATGCTGGAAACAGCA
		CLIP4_3_sg2S_FE	GGAGAA CCACCTTGTTG GTAAGAAGCTTGTCTCACGA GTTTAAGAGCTATGCTGGAAACAGCA
		CLIP4_3_sg3S_FE	GGAGAA CCACCTTGTTG G AAATTAAAGGTTCTCCGAAG GTTTAAGAGCTATGCTGGAAACAGCA
		CLIP4_3_sg4S_FE	GGAGAA CCACCTTGTTG G TTTGGAGAATAGGTCCTTAC GTTTAAGAGCTATGCTGGAAACAGCA
	PCARE	PCARE_sg1S_FE	GGAGAA CCACCTTGTTG G ACCCATGGTGTTGTTTTCGT GTTTAAGAGCTATGCTGGAAACAGCA
		PCARE_sg2S_FE	GGAGAA CCACCTTGTTG GACTCAACGCCTATAAATCT GTTTAAGAGCTATGCTGGAAACAGCA
		PCARE_sg3S_FE	GGAGAA CCACCTTGTTG GTAATAGTGCTATTGCAAGC GTTTAAGAGCTATGCTGGAAACAGCA
		PCARE_sg4S_FE	GGAGAA CCACCTTGTTG GAGGGCTCTAAGTGCATCAT GTTTAAGAGCTATGCTGGAAACAGCA
		PCARE_sg5S_FE	GGAGAA CCACCTTGTTG G AGAATTTCATTGGTTTGCGT GTTTAAGAGCTATGCTGGAAACAGCA
	ULK4 intron 31 TSS	ULK4int31_sg1S_FE	GGAGAA CCACCTTGTTG G TTGTGACTGCATTGGGCCGT GTTTAAGAGCTATGCTGGAAACAGCA
		ULK4int31_sg2S_FE	GGAGAA CCACCTTGTTG G CCATTGGCTAGCTTTGATGT GTTTAAGAGCTATGCTGGAAACAGCA
		ULK4int31_sg3S_FE	GGAGAA CCACCTTGTTG G AGAGGTCTGAGACAGTTCAC GTTTAAGAGCTATGCTGGAAACAGCA
		ULK4int31_sg4S_FE	GGAGAA CCACCTTGTTG G TCACAAGGCTTCTTCAGATG GTTTAAGAGCTATGCTGGAAACAGCA
	ULK4 intron 30	ULK4int30_sg1S_FE	GGAGAA CCACCTTGTTG G CATTGGAAAGATATGCCC GTTTAAGAGCTATGCTGGAAACAGCA
		ULK4int30_sg2S_FE	GGAGAA CCACCTTGTTG G TGCAAGCCAGTTAGCCATAT GTTTAAGAGCTATGCTGGAAACAGCA
		ULK4int30_sg3S_FE	GGAGAA CCACCTTGTTG G TGATGATGGCAGGCGGAAAC GTTTAAGAGCTATGCTGGAAACAGCA
		ULK4int30_sg4S_FE	GGAGAA CCACCTTGTTG GAAGGGCATACCATGCCACT GTTTAAGAGCTATGCTGGAAACAGCA
		ULK4int30_sg5S_FE	GGAGAA CCACCTTGTTG GAGCCTCATAAGATATGGAT GTTTAAGAGCTATGCTGGAAACAGCA
	ULK4 inton 27-29	ULK4int27_29_sg1S_FE	GGAGAA CCACCTTGTTG GGTCTATATTACACGACTAC GTTTAAGAGCTATGCTGGAAACAGCA
		ULK4int27_29_sg2S_FE	GGAGAA CCACCTTGTTG G AGCAACGGCTAAGTTTATCC GTTTAAGAGCTATGCTGGAAACAGCA
		ULK4int27_29_sg3S_FE	GGAGAA CCACCTTGTTG G CACATCTCTACTCGTGAACC GTTTAAGAGCTATGCTGGAAACAGCA
		ULK4int27_29_sg4S_FE	GGAGAA CCACCTTGTTG G TAACTATGACAAGTTCGTCT GTTTAAGAGCTATGCTGGAAACAGCA
		ULK4int27_29_sg5S_FE	GGAGAA CCACCTTGTTG G ACAGTGTCCCCTCAACTATA GTTTAAGAGCTATGCTGGAAACAGCA
	ALK Ctrl 1	ALKATI_Ctrl_sg1S_FE	GGAGAA CCACCTTGTTG G CACGTCTGGTCTGCCATAAC GTTTAAGAGCTATGCTGGAAACAGCA
		ALKATI_Ctrl_sg2S_FE	GGAGAA CCACCTTGTTG G TGTCAACCTTAATCCTCAGT GTTTAAGAGCTATGCTGGAAACAGCA
	ALK Ctrl 2	ALKATI_Ctrl_sg5S_FE	GGAGAA CCACCTTGTTG G TCTACTGAAACTCGGTGATC GTTTAAGAGCTATGCTGGAAACAGCA
		ALKATI_Ctrl_sg6S_FE	GGAGAA CCACCTTGTTG GTGACCCTCTTGAGACGTAC GTTTAAGAGCTATGCTGGAAACAGCA
	ULK4 Ctrl 1	ULK4int31_Ctrl_sg1S_FE	GGAGAA CCACCTTGTTG G TTGATAGATACAACACGGTT GTTTAAGAGCTATGCTGGAAACAGCA
		ULK4int31_Ctrl_sg2S_FE	GGAGAA CCACCTTGTTG G TAGTCATGGTGAATGGGCGC GTTTAAGAGCTATGCTGGAAACAGCA
	ULK4 Ctrl 2	ULK4int31_Ctrl_sg3S_FE	GGAGAA CCACCTTGTTG G CATTATAGTACGGGAATGTG GTTTAAGAGCTATGCTGGAAACAGCA
		ULK4int31_Ctrl_sg4S_FE	GGAGAA CCACCTTGTTG G AAGAATTGTCCCTATCAAGC GTTTAAGAGCTATGCTGGAAACAGCA
		ULK4int31_Ctrl_sg5S_FE	GGAGAA CCACCTTGTTG G CAAAGGATGTGACTACAAGC GTTTAAGAGCTATGCTGGAAACAGCA
	PPP1CB_CTCF	PPP1CB_CTCF_FE	GGAGAA CCACCTTGTTG GTTATTCCTGGGAGGCCCCC GTTTAAGAGCTATGCTGGAAACAGCA
	WDR43_3dn_CTCF	WDR43_3dn_CTCF_FE	GGAGAA CCACCTTGTTG G AAAGCAAGACTGGCACCTAG GTTTAAGAGCTATGCTGGAAACAGCA
	ALK_intron 8_CTCF	ALKint8_CTCF_FE	GGAGAA CCACCTTGTTG GGGGCACAGGAGCATCTGCA GTTTAAGAGCTATGCTGGAAACAGCA
	ALK_intron 1_CTCF	ALKint1_CTCF_FE	GGAGAA CCACCTTGTTG G TGTTCTTGGGAGCCCTCTAT GTTTAAGAGCTATGCTGGAAACAGCA
	LBH_5up_CTCF	LBH_CTCF_FE	GGAGAA CCACCTTGTTG G TTTCCAAGCCCGTAGAGGTC GTTTAAGAGCTATGCTGGAAACAGCA
	CTNNB1_5up_CTCF	CTNNB1_5up_CTCF_FE	GGAGAA CCACCTTGTTG G ACAAGGGGCGGGGCGCGAGG GTTTAAGAGCTATGCTGGAAACAGCA
	ULK4_intron23_CTCF	ULK4int23_CTCF_FE	GGAGAA CCACCTTGTTG G TGGTTTATAGCTACATCTGC GTTTAAGAGCTATGCTGGAAACAGCA
	ULK4_intron16_CTCF	ULK4int16_CTCF_FE	GGAGAA CCACCTTGTTG G ATGTGTTATATCCTTGAATG GTTTAAGAGCTATGCTGGAAACAGCA
Application
CRISPR sgRNA cloning	WDR43_3dn_CTCF	WDR43_3dn_CTCFup_S	CACC GGAATGTCAGCCCGCTGTAG
		WDR43_3dn_CTCFup_AS	AAAC CTACAGCGGGCTGACATTCC
		WDR43_3dn_CTCFdn_S	CACC GGTTAGCATCTGTAGCCCGG
		WDR43_3dn_CTCFdn_AS	AAAC CCGGGCTACAGATGCTAACC
	CTNNB1_5up_CTCF	CTNNB1_5up_CTCFup_S	CACC G CCTTCGAGTACCGCTCGGGG
		CTNNB1_5up_CTCFup_AS	AAAC CCCCGAGCGGTACTCGAAGGC
		CTNNB1_5up_CTCFdn_S	CACC GTCCGACCGTCCTCGACCTG
		CTNNB1_5up_CTCFdn_AS	AAAC CAGGTCGAGGACGGTCGGAC
	GFP	GFP_sg1S	CACC GGGCGAGGAGCTGTTCACCG
		GFP_sg1AS	AAAC CGGTGAACAGCTCCTCGCCC
		GFP_sg2S	CACC GAGCTGGACGGCGACGTAAA
		GFP_sg2AS	AAAC TTTACGTCGCCGTCCAGCTC

### Sheet: qPCR
Application	Target	Primer name	Sequence (5' to 3')
RT-qPCR	ULK4 intron 31 TSS	ULK4int31_S	TGATGTTGGAAGGGTGCCA
		ULK4int31_AS	GCTGAGTAATGCAATCACACTT
	ACTB	hACTB_S	GGACTTCGAGCAAGAGATGG
		hACTB_AS	AGCACTGTGTTGGCGTACAG
	NIPBL	NIPBL_S	TACCAGACACAGGAAGAGCC
		NIPBL_AS	CGAGGCCTGGAAACTTCTTC
ChIP-qPCR	Distal KEL	distalKEL_ChIPS	TGCCCTCATTCTTGATTGGT
		distalKEL_ChIPAS	AAGTTTCCAGAGGTCTCCCC
	Distal SYN3	distalSYN3_ChIPS	TAATCCTCCCATGGCAGCAT
		distalSYN3_ChIPAS	GCAGACAATAAGCCCGGATG
	LINC01387 intron 2	LINC01387_ChIPS	TTCTCATGCTGGTCTCGTGA
		LINC01387_ChIPAS	GCCTCTCAGTCACAGTGGAA
	ALKATI TSS	ALK_ATI_ChIPS	ACAAGCTGAGCCATGAGGAC
		ALK_ATI_ChIPAS	AGGAGTTACCATCCCTGCCT
	ULK4 intron 31 TSS	ULK4int31_ChIPS	AAGGGAGCTGTCATGGAGAG
		ULK4int31_ChIPAS	ATGTGTATTCTCTGGGCCGT
	PCARE	PCARE_ChIPS	GGAGGGAGAGGGGCTTTTAT
		PCARE_ChIPAS	AGACATCCTGACACCCATGG
	CLIP4 enhaner 2	CLIP4_enh2_ChIPS	CAATGTGCTGAGTCATGCTGA
		CLIP4_enh2_ChIPAS	AGCAGCAGTCCATCAGAAGA
	CLIP4 enhancer 1	CLIP4_enh1_ChIPS	GAAATCTCACGCCATCCTGC
		CLIP4_enh1_ChIPAS	ACTTTTGTGCTTTGTGGCCA
	CLIP4 TSS	CLIP4_TSS_ChIPS	CCTGTCCCTTAGGCTACTCC
		CLIP4_TSS_ChIPAS	GGTGGCAGTCTCTTTCCTCT
	ALK intron 4	ALK_int4_ChIPS	ACAGCAGAAGTCTCCAAGCT
		ALK_int4_ChIPAS	CAGTGTGAAGAGAGCCCAGA
	ALK intron 1	ALK_int1_1ChIPS	CTGCTTCCATCACTTGCCTC
		ALK_int1_1ChIPAS	CTTCTGTAGCTTCCCCGGAA
	ALK 5'Upstream	ALKATI_5Up_ChIPS	CGAACACATGCGCTTACTCA
		ALKATI_5Up_ChIPAS	CTCTCTGACTTCACCTGGCA
	TYR promoter	TYR_CHIPS	GTGTTTGATGCTGGAGGTGG
		TYR_CHIPAS	CCAGGAGCATTCTTCCTCTAGT
	DCT promoter	DCT_CHIPS	TGTGTAAGGGCTGGGAGAAG
		DCT_CHIPAS	GGTCACAAGTTTGGCTGGAG
	PSA promoter	PSA_CHIPS	TGGGCGTGTCTCCTCTGC
		PSA_CHIPAS	CCTGGATGCACCAGGCC
	GAPDH promoter	GAPDH_CHIPS	TACTAGCGGTTTTACGGGCG
		GAPDH_CHIPAS	TCGAACAGGAGGAGCAGAGAGCGA
	PPP1CB_CTCF	PPP1CB_Chip_1S	CTCTTTGTTAGCCGCCGTC
		PPP1CB_Chip_1AS	GACTGCTGGATGGCTTTCAC
	WDR43_3dn_CTCF	WDR43_CTCF_Chip_1S	TCCTGAAGCGGAACCTGAAT
		WDR43_CTCF_Chip_1AS	CTTGACAGCTGGGCACTTTT
	ALK_intron 8_CTCF	ALKATI_Chip_Int8_3S	TGAAACTCCCACAGCCTTCA
		ALKATI_Chip_Int8_3AS	CTCTCTGGCTCCCACTAGTG
	ALK_intron 1_CTCF	ALKATI_CTCF_Chip_Int1S	GTAACTCCCCAGGACTCACG
		ALKATI_CTCF_Chip_Int1AS	CAGGTGCTCTTCCATTTGCA
	LBH_5up_CTCF	LBH_Chip_5UTRS	TGAGCATTACCCTGACAGCT
		LBH_Chip_5UTRAS	ATCCCACAAAAGACACGTGC
	CTNNB1_5up_CTCF	CTNNB1_5up_Chip_1S	CTCAGACGGCAGCAGACT
		CTNNB1_5up_Chip_1AS	CCTCAGACCTTCCTCCGTC
	ULK4_intron23_CTCF	ULK4int23_Chip_1S	CCTAAAGCATCAGTAAGGGGC
		ULK4int23_Chip_1AS	ACCTTGGGAGCATGTATGTGT
	ULK4_intron16_CTCF	ULK4int16_Chip_4S	TGAGCATACCATGAGCCTTCT
		ULK4int16_Chip_4AS	TTTGTGGATTGTGGCACTGG

### Sheet: CAGE-seq
Primer name	Sequence (5' to 3')
CAGE_RT_primer	AAGGTCTAT CAGCAG NNNNNNNNNNNNNNN
5'Linker_N6_up_N701	CGACGCTCTTCCGATCT TAAGGCGA CAGCAG NNNNNN Phos
5'Linker_GN5_up_N701	CGACGCTCTTCCGATCT TAAGGCGA CAGCAG GNNNNN Phos
5'Linker_down_N701	Phos CTGCTG TCGCCTTA AGATCGGAAGAGCGTCG Phos
5'Linker_N6_up_N702	CGACGCTCTTCCGATCT CGTACTAG CAGCAG NNNNNN Phos
5'Linker_GN5_up_N702	CGACGCTCTTCCGATCT CGTACTAG CAGCAG GNNNNN Phos
5'Linker_down_N702	Phos CTGCTG CTAGTACG AGATCGGAAGAGCGTCG Phos
5'Linker_N6_up_N703	CGACGCTCTTCCGATCT AGGCAGAA CAGCAG NNNNNN Phos
5'Linker_GN5_up_N703	CGACGCTCTTCCGATCT AGGCAGAA CAGCAG GNNNNN Phos
5'Linker_down_N703	Phos CTGCTG TTCTGCCT AGATCGGAAGAGCGTCG Phos
5'Linker_N6_up_N704	CGACGCTCTTCCGATCT TCCTGAGC CAGCAG NNNNNN Phos
5'Linker_GN5_up_N704	CGACGCTCTTCCGATCT TCCTGAGC CAGCAG GNNNNN Phos
5'Linker_down_N704	Phos CTGCTG GCTCAGGA AGATCGGAAGAGCGTCG Phos
5'Linker_N6_up_N705	CGACGCTCTTCCGATCT GGACTCCT CAGCAG NNNNNN Phos
5'Linker_GN5_up_N705	CGACGCTCTTCCGATCT GGACTCCT CAGCAG GNNNNN Phos
5'Linker_down_N705	Phos CTGCTG AGGAGTCC AGATCGGAAGAGCGTCG Phos
5'Linker_N6_up_N706	CGACGCTCTTCCGATCT TAGGCATG CAGCAG NNNNNN Phos
5'Linker_GN5_up_N706	CGACGCTCTTCCGATCT TAGGCATG CAGCAG GNNNNN Phos
5'Linker_down_N706	Phos CTGCTG CATGCCTA AGATCGGAAGAGCGTCG Phos
5'Linker_N6_up_N707	CGACGCTCTTCCGATCT CTCTCTAC CAGCAG NNNNNN Phos
5'Linker_GN5_up_N707	CGACGCTCTTCCGATCT CTCTCTAC CAGCAG GNNNNN Phos
5'Linker_down_N707	Phos CTGCTG GTAGAGAG AGATCGGAAGAGCGTCG Phos
5'Linker_N6_up_N708	CGACGCTCTTCCGATCT CAGAGAGG CAGCAG NNNNNN Phos
5'Linker_GN5_up_N708	CGACGCTCTTCCGATCT CAGAGAGG CAGCAG GNNNNN Phos
5'Linker_down_N708	Phos CTGCTG CCTCTCTG AGATCGGAAGAGCGTCG Phos
5'Linker_N6_up_N709	CGACGCTCTTCCGATCT GCTACGCT CAGCAG NNNNNN Phos
5'Linker_GN5_up_N709	CGACGCTCTTCCGATCT GCTACGCT CAGCAG GNNNNN Phos
5'Linker_down_N709	Phos CTGCTG AGCGTAGC AGATCGGAAGAGCGTCG Phos
5'Linker_N6_up_N710	CGACGCTCTTCCGATCT CGAGGCTG CAGCAG NNNNNN Phos
5'Linker_GN5_up_N710	CGACGCTCTTCCGATCT CGAGGCTG CAGCAG GNNNNN Phos
5'Linker_down_N710	Phos CTGCTG CAGCCTCG AGATCGGAAGAGCGTCG Phos
5'Linker_N6_up_N711	CGACGCTCTTCCGATCT AAGAGGCA CAGCAG NNNNNN Phos
5'Linker_GN5_up_N711	CGACGCTCTTCCGATCT AAGAGGCA CAGCAG GNNNNN Phos
5'Linker_down_N711	Phos CTGCTG TGCCTCTT AGATCGGAAGAGCGTCG Phos
5'Linker_N6_up_N712	CGACGCTCTTCCGATCT GTAGAGGA CAGCAG NNNNNN Phos
5'Linker_GN5_up_N712	CGACGCTCTTCCGATCT GTAGAGGA CAGCAG GNNNNN Phos
5'Linker_down_N712	Phos CTGCTG TCCTCTAC AGATCGGAAGAGCGTCG Phos
CAGE_2nd_primer	Biotin GAG ATC TAC ACT CTT TCC CTA CAC GAC GCT CTT CCG ATC T
3'Linker_down	CGA GAT CGG TCT CGG CAT TCC TGC TGA ACC GCT CTT CCG A
3'Linker_up	NN TCG GAA GAG CGG TTC AGC AGG AAT GCC GAG ACC GAT CTC G
CAGE_PCR_F	AAT GAT ACG GCG ACC ACC GAG ATC TAC ACT CTT TCC CTA CAC GAC
CAGE_PCR_R	CAA GCA GAA GAC GGC ATA CGA GAT CGG TCT CGG CAT TC
EcoP15I recognition site and index sequence for multiplex sequencing are highlighted in purple and green respectively.
Phos stands for phosphate modification to prevent self-ligation of linkers.
Biotin stands for biotinylation.
5' linker was prepared by annealing either 5'Linker_N6_up or 5'Linker_GN5_up primer with 5'Linker_down primer with the same index sequence.
N6 and GN5 5' linkers of the same index sequence are used in a 1:4 ratio.
3' linker was prepared by annealing 3'Linker_up and 3'Linker_down primers.
CAGE_PCR_F and CAGE_PCR_R primers were used to amplify CAGE libraries before sequencing.

### Sheet: 4C-seq
Primer name	Sequence (5' to 3')
4C_ULK4int31_NlaIII	TA CAC GAC GCT CTT CCG ATC T GTA GAA AAA GGA AGT GTC AGA GTG A CATG
4C_ULK4int31_DpnII	GACGTGTGCTCTTCCGATCT TGA GGC TAA TCT AAT GTT TAG GTA ACC TGA TC
4C_ALKATI_EcoRI	TA CAC GAC GCT CTT CCG ATC T CCC TCT AGG GTT GTC AAT GAA AT GAATTC
4C_ALKATI_DpnII	GACGTGTGCTCTTCCGATCT GTAACAAGAGGCGGAATTAGAGCAC
4C_2ndR_universal_F	AAT GAT ACG GCG ACC ACC GAG ATC TAC ACT CTT TCC CTA CAC GAC GCT CTT CCG ATC T
4C_2ndR_N701	CAAGCAGAAGACGGCATACGAGAT TCGCCTTA GTGACTGGAGTTCAGACGTGTGCTCTTCCGATCT
4C_2ndR_N702	CAAGCAGAAGACGGCATACGAGAT CTAGTACG GTGACTGGAGTTCAGACGTGTGCTCTTCCGATCT
4C_2ndR_N703	CAAGCAGAAGACGGCATACGAGAT TTCTGCCT GTGACTGGAGTTCAGACGTGTGCTCTTCCGATCT
4C_2ndR_N704	CAAGCAGAAGACGGCATACGAGAT GCTCAGGA GTGACTGGAGTTCAGACGTGTGCTCTTCCGATCT
4C_2ndR_N705	CAAGCAGAAGACGGCATACGAGAT AGGAGTCC GTGACTGGAGTTCAGACGTGTGCTCTTCCGATCT
4C_2ndR_N706	CAAGCAGAAGACGGCATACGAGAT CATGCCTA GTGACTGGAGTTCAGACGTGTGCTCTTCCGATCT
4C_2ndR_N707	CAAGCAGAAGACGGCATACGAGAT GTAGAGAG GTGACTGGAGTTCAGACGTGTGCTCTTCCGATCT
4C_2ndR_N708	CAAGCAGAAGACGGCATACGAGAT CCTCTCTG GTGACTGGAGTTCAGACGTGTGCTCTTCCGATCT
4C_2ndR_N709	CAAGCAGAAGACGGCATACGAGAT AGCGTAGC GTGACTGGAGTTCAGACGTGTGCTCTTCCGATCT
4C_2ndR_N710	CAAGCAGAAGACGGCATACGAGAT CAGCCTCG GTGACTGGAGTTCAGACGTGTGCTCTTCCGATCT
P5 and P7 adaptors are indicated in blue and purple respecitively.
Index sequences for multiplex sequencing are highlighted in green.
NlaIII and EcoRI recognition sites are underlined.

### Sheet: HiChIP
Primer name	Sequence (5' to 3')
Ad1_noMX	AATGATACGGCGACCACCGAGATCTACACTCGTCGGCAGCGTCAGATGTG
Ad2.1_N701	CAAGCAGAAGACGGCATACGAGAT TCGCCTTA GTCTCGTGGGCTCGGAGATGT
Ad2.2_N702	CAAGCAGAAGACGGCATACGAGAT CTAGTACG GTCTCGTGGGCTCGGAGATGT
Ad2.3_N703	CAAGCAGAAGACGGCATACGAGAT TTCTGCCT GTCTCGTGGGCTCGGAGATGT
Ad2.4_N704	CAAGCAGAAGACGGCATACGAGAT GCTCAGGA GTCTCGTGGGCTCGGAGATGT
Index sequences for multiplex sequencing are highlighted in green.
